# Evolution of horn length and lifting strength in the Japanese rhinoceros beetle *Trypoxylus dichotomus*

**DOI:** 10.1101/2023.02.16.528888

**Authors:** Jesse N. Weber, Wataru Kojima, Romain Boisseau, Teruyuki Niimi, Shinichi Morita, Shuji Shigenobu, Hiroki Gotoh, Kunio Araya, Chung-Ping Lin, Camille Thomas-Bulle, Cerisse E. Allen, Wenfei Tong, Laura Corley Lavine, Brook O. Swanson, Douglas J. Emlen

**Affiliations:** Department of Integrative Biology, University of Wisconsin-Madison, Madison, WI USA; Graduate School of Sciences and Technology for Innovation, 1677-1 Yoshida, Yamaguchi University, Yamaguchi 753-8511, Japan; Division of Biological Sciences, The University of Montana, Missoula MT, USA; Division of Evolutionary Developmental Biology, National Institute for Basic Biology, 38 Nishigonaka Myodaiji, Okazaki 444-8585, Japan; Trans-Scale Biology Center, National Institute for Basic Biology, 38 Nishigonaka Myodaiji, Okazaki 444-8585, Japan; Department of Science, Graduate School of Integrated Science and Technology, Shizuoka University, Shizuoka Japan; Graduate School of Social and Cultural Studies, Kyushu University, 4-2-1 Ropponmatsu, Chuo, Fukuoka 810-8560 Japan; Department of Life Science, National Taiwan University, No.88, Sec. 4, Tingzhou Rd., Taipei 11677, Taiwan; Cornell Laboratory of Ornithology, Ithaca NY; Department of Entomology, Washington State University, Pullman, Washington 99164; Department of Biology, Gonzaga University, 502 East Boone Avenue Spokane, WA 99258-0102

**Keywords:** Sexual selection, male competition, animal weapons, phylogeography

## Abstract

Rhinoceros beetle (*Trypoxylus dichotomus*) males have pitchfork-shaped head horns, which they use to pry rival males from the trunks of trees. In the largest males these horns can be three times the length of horns in the two closest sister species. Because this weapon functions as a lever, longer horns should lift with less force than shorter horns (the ‘paradox of the weakening combatant’) unless other elements of the weapon system (e.g., input lever length, muscle mass) evolve to compensate. We used next-generation sequencing approaches to consolidate 23 sample locations into 8 genetically distinguishable populations, reconstructing their historical relationships and providing a comprehensive picture of the evolution of this horn lever system. We show that head horns likely increased in length independently in the Northern and Southern lineages. In both instances this resulted in weaker lifting forces, but this mechanical disadvantage was later ameliorated, to some extent and in some locations, by subsequent reductions to horn length, changes in muscle size, or by an increase in input lever length (head height). Our results reveal an exciting geographic mosaic of differences in weapon size, weapon force, and in the extent and nature of mechanical compensation. Reconstructing the evolution of this weapon system offers critical insights towards meaningfully linking mating system dynamics, selection patterns, and diversity in sexually selected traits.
