## Supplementary material for "Evolution of horn length and lifting strength in the Japanese rhinoceros beetle *Trypoxylus dichotomus*": Table S1

### Sheet: Sheet1
Taxonomy	Country	Sample Location	Genetic Population	# sequenced
Allomyrina pfeifferi	Phillippines		outgroup	14
Xyloscaptes davidis	Thailand		outgroup	9
T. dichotomus septentrionalis	Japan	Kyoto	Honshu 1	14
T. dichotomus septentrionalis	Japan	Matsuzaka	Honshu 1	16
T. dichotomus septentrionalis	Japan	Okazaki	Honshu 1	18
T. dichotomus septentrionalis	Japan	Hamamatsu	Honshu 2	9
T. dichotomus septentrionalis	Japan	Kyushu	Honshu 2	12
T. dichotomus septentrionalis	Japan	Goto Island	Honshu 2	12
T. dichotomus tsuchiyai	Japan	Kuchinoerabu Island	Yaku/Tane/Kuch	8
T. dichotomus shizue	Japan	Tanegashima Island	Yaku/Tane/Kuch	19
T. dichotomus shizue	Japan	Yakushima Island	Yaku/Tane/Kuch	10
T. kanamorii	Thailand	Myanmar (3)/Thailand (4)	T. kanamorii	7
T. dichotomus politus	Thailand	Chiang Mai	politus	4
T. dichotomus inchachina	Japan	Kumejima Island	Okinawa/Kumejima	6
T. dichotomus takarei	Japan	Okinawa Island	Okinawa/Kumejima	13
T. dichotomus dichotomus	China	Fuzhou City	China	9
T. dichotomus dichotomus	China	Jiulingshan	China	9
T. dichotomus dichotomus	China	LianhuaShan	China	10
T. dichotomus dichotomus	China	Shantou City	China	10
T. dichotomus dichotomus	China	Wuyishan	China	10
T. dichotomus dichotomus	China	Xiamen City	China	10
T. dichotomus dichotomus	China	Zhugangshan	China	10
T. dichotomus tsunobosonus	Taiwan	Puli	Taiwan	20
T. dichotomus tsunobosonus	Taiwan	Chiayi	Taiwan	13
T. dichotomus tsunobosonus	Taiwan		Taiwan	10
