## Supplementary material for "Evolution of horn length and lifting strength in the Japanese rhinoceros beetle *Trypoxylus dichotomus*": Data file

### Sheet: Sheet1
Population	Thorax_Width	Horn_Length
Honshu 1	18.97	13.98
Honshu 1	17.33	11.32
Honshu 1	15.85	10.05
Honshu 1	21.26	20.01
Honshu 1	17.75	11.77
Honshu 1	16.58	9.36
Honshu 1	19.93	15.25
Honshu 1	18.86	13.78
Honshu 1	21.8	21.11
Honshu 1	18.43	13.24
Honshu 1	19.67	17.32
Honshu 1	19.24	14.8
Honshu 1	18.95	16.1
Honshu 1	13.72	7.45
Honshu 1	19.27	16.05
Honshu 1	16.43	10.59
Honshu 1	18.26	13.28
Honshu 1	17.17	10.3
Honshu 1	15.07	10.21
Honshu 1	15.87	10.12
Honshu 1	17.35	11.94
Honshu 1	19.2	13.13
Honshu 1	19.21	14.86
Honshu 1	16.37	10.22
Honshu 1	17.28	11.2
Honshu 1	15.3	9.07
Honshu 1	18.03	11.38
Honshu 1	18.13	11.7
Honshu 1	18.32	14.07
Honshu 1	14.66	7.58
Honshu 1	18.52	14.54
Honshu 1	16.49	10.45
Honshu 1	14.49	8.92
Honshu 1	21.76	19.23
Honshu 1	19.57	16.42
Honshu 1	22.29	22.73
Honshu 1	15.44	10.14
Honshu 1	18.18	12.5
Honshu 1	15.83	9.47
Honshu 1	20.82	17.89
Honshu 1	19.05	15.44
Honshu 1	18.94	13.34
Honshu 1	22.67	20.6
Honshu 1	19.35	15.62
Honshu 1	16.29	10.04
Honshu 1	18.18	13.07
Honshu 1	19.15	15.27
Honshu 1	19.45	17.34
Honshu 1	17.11	13.88
Honshu 1	20.05	17.08
Honshu 1	14.56	7.59
Honshu 1	18.34	16.89
Honshu 1	20.93	19.67
Honshu 1	18.06	12.27
Honshu 1	16.64	10.7
Honshu 1	19.66	14.28
Honshu 1	16.75	10.58
Honshu 1	18.56	13.84
Honshu 1	17.47	11.82
Honshu 1	18.53	12.19
Honshu 1	19.61	16.24
Honshu 1	21.97	20.8
Honshu 1	16.53	11.92
Honshu 1	17.86	11.51
Honshu 1	17.65	13.5
Honshu 1	19.26	14.02
Honshu 1	19.13	15.56
Honshu 1	15.8	10.48
Honshu 1	14.88	9.2
Honshu 1	18.32	12.25
Honshu 1	16.67	10.57
Honshu 1	17.13	11.64
Honshu 1	17.06	12.28
Honshu 1	19.65	16.26
Honshu 1	18.21	13.29
Honshu 1	17.27	11.21
Honshu 1	15.64	10.07
Honshu 1	21.02	20.6
Honshu 1	18.59	15.46
Honshu 1	18.09	12.81
Honshu 1	15.03	7.8
Honshu 1	17.65	11.79
Honshu 1	17.56	11.88
Honshu 1	18.64	14.18
Honshu 1	23.22	22.41
Honshu 1	20.18	18.6
Honshu 1	18.43	14.01
Honshu 1	18.98	15.27
Honshu 1	18.73	14.13
Honshu 1	20.36	19.34
Honshu 1	18.47	15.07
Honshu 1	18.42	14.26
Honshu 1	16.97	12.93
Honshu 1	15.53	10.18
Honshu 1	16.93	10.66
Honshu 1	20.5	20.23
Honshu 1	18.28	13.64
Honshu 1	16.61	11.12
Honshu 1	16.64	10.96
Honshu 1	16.37	11.06
Honshu 1	15.83	9.93
Honshu 1	17.47	12.36
Honshu 1	18.36	12.53
Honshu 1	14.17	8.17
Honshu 1	15.56	9.8
Honshu 1	14.57	8.56
Honshu 1	15.33	10.08
Honshu 1	16.48	10.16
Honshu 1	15.87	9.52
Honshu 1	16.17	9.39
Honshu 1	15.43	9.36
Honshu 1	15.2	7.83
Honshu 1	17.4	11.55
Honshu 1	16.61	11.13
Honshu 1	15.72	9.52
Honshu 1	15.51	9.83
Honshu 1	14.49	7.98
Honshu 1	15.32	9.4
Honshu 1	16.95	10.5
Honshu 1	16.73	11.1
Honshu 1	13.53	7.64
Honshu 1	15.94	9.76
Honshu 1	13.17	6.83
Honshu 1	15.67	8.49
Honshu 1	13.99	7.3
Honshu 1	13.98	7.6
Honshu 1	15.02	8.02
Honshu 1	15.26	8.54
Honshu 1	14.83	8.64
Honshu 1	14.63	8.66
Honshu 1	15.18	8.93
Honshu 1	15.65	9.04
Honshu 1	16.14	9.39
Honshu 1	16.14	9.57
Honshu 1	16.22	9.72
Honshu 1	15.81	9.87
Honshu 1	16.45	9.89
Honshu 1	15.94	10.06
Honshu 1	16.06	10.31
Honshu 1	16.83	10.43
Honshu 1	16.7	10.76
Honshu 1	16.65	11.02
Honshu 1	16.35	11.15
Honshu 1	16.68	11.17
Honshu 1	17.44	11.89
Honshu 1	16.56	12.13
Honshu 1	17.44	12.3
Honshu 1	18.46	12.52
Honshu 1	17.42	12.53
Honshu 1	17.6	12.53
Honshu 1	17.37	12.67
Honshu 1	18.22	12.72
Honshu 1	18.31	13.05
Honshu 1	18.69	13.06
Honshu 1	18.05	13.11
Honshu 1	18.54	13.11
Honshu 1	18.83	13.33
Honshu 1	18.59	13.42
Honshu 1	18.4	13.49
Honshu 1	17.8	14.12
Honshu 1	19.99	14.28
Honshu 1	18.49	14.35
Honshu 1	17.31	14.43
Honshu 1	19.48	14.46
Honshu 1	19.41	14.5
Honshu 1	19.38	14.54
Honshu 1	20.42	14.7
Honshu 1	18.59	14.71
Honshu 1	18.58	15.45
Honshu 1	20.59	15.91
Honshu 1	22.31	15.92
Honshu 1	19.47	16.1
Honshu 1	20.63	16.13
Honshu 1	19.38	16.14
Honshu 1	19.95	16.16
Honshu 1	19.21	16.02
Honshu 1	21.58	16.08
Honshu 1	20.04	16.17
Honshu 1	21.3	16.26
Honshu 1	21.07	17.48
Honshu 1	21.16	17.65
Honshu 1	22.19	17.97
Honshu 1	20.69	18.18
Honshu 1	21.23	18.29
Honshu 1	21.74	18.51
Honshu 1	21.1	18.55
Honshu 1	21.37	18.74
Honshu 1	19.66	18.9
Honshu 1	21.23	18.98
Honshu 1	22	19.16
Honshu 1	20.82	19.29
Honshu 1	22	19.56
Honshu 1	22.25	20.02
Honshu 1	21.25	20.15
Honshu 1	22.86	20.21
Honshu 1	20.03	20.23
Honshu 1	21.57	20.3
Honshu 1	23.48	20.63
Honshu 1	22.94	20.68
Honshu 1	23.02	20.79
Honshu 1	22.41	20.85
Honshu 1	21.96	20.98
Honshu 1	22.94	21.15
Honshu 1	22.56	21.18
Honshu 1	23.31	21.26
Honshu 1	21.85	21.69
Honshu 1	22.22	22.04
Honshu 1	24.21	22.22
Honshu 1	22.1	22.46
Honshu 1	22.58	22.61
Honshu 1	23.67	22.67
Honshu 1	21.57	22.7
Honshu 1	23.56	22.75
Honshu 1	23.72	22.83
Honshu 1	23.89	22.92
Honshu 1	24.73	22.96
Honshu 1	23.82	23.46
Honshu 1	24.37	23.75
Honshu 1	24.79	23.75
Honshu 1	25.57	23.87
Honshu 1	23.88	24.12
Honshu 1	25.94	24.18
Honshu 1	25.48	24.36
Honshu 1	25.48	24.63
Honshu 1	24.67	24.7
Honshu 1	25.58	24.74
Honshu 1	24.97	24.81
Honshu 1	26.66	24.82
Honshu 1	24.71	24.84
Honshu 1	27.76	24.96
Honshu 1	26.64	25.23
Honshu 1	27.68	25.44
Honshu 1	27.07	25.73
Honshu 1	25.86	25.93
Honshu 1	25.73	25.97
Honshu 1	27.03	26.02
Honshu 1	26.07	26.11
Honshu 1	26.34	26.11
Honshu 1	25.76	26.24
Honshu 1	27.41	26.5
Honshu 1	25.94	26.66
Honshu 1	25.41	26.97
Honshu 1	14.66	8.37
Honshu 1	16.25	11.29
Honshu 1	16.46	10.59
Honshu 1	16.97	9.52
Honshu 1	17.25	11.25
Honshu 1	17.38	12.1
Honshu 1	18.25	13.12
Honshu 1	18.98	17.19
Honshu 1	19.92	16.8
Honshu 1	20.31	16.23
Honshu 1	20.58	15.98
Honshu 1	20.63	20.16
Honshu 1	20.86	18.81
Honshu 1	20.86	19.11
Honshu 1	21.11	19.02
Honshu 1	21.3	20.02
Honshu 1	21.38	18.41
Honshu 1	21.64	21.46
Honshu 1	21.68	18.59
Honshu 1	21.72	19.82
Honshu 1	22.07	22.73
Honshu 1	22.23	16.48
Honshu 1	22.31	20.97
Honshu 1	22.47	20.96
Honshu 1	22.61	19.05
Honshu 1	22.82	21.54
Honshu 1	22.95	21.96
Honshu 1	22.99	22.1
Honshu 1	22.99	23.01
Honshu 1	22.99	23.69
Honshu 1	23.12	19.98
Honshu 1	23.13	19.66
Honshu 1	23.19	22.78
Honshu 1	23.24	22.21
Honshu 1	23.48	24.33
Honshu 1	23.56	21.76
Honshu 1	23.66	23.67
Honshu 1	23.93	22.51
Honshu 1	23.97	22.94
Honshu 1	24.03	23.79
Honshu 1	24.11	23.08
Honshu 1	24.14	23.87
Honshu 1	24.2	23.92
Honshu 1	24.31	21.71
Honshu 1	24.37	22.57
Honshu 1	24.38	22.83
Honshu 1	24.43	23.72
Honshu 1	24.62	23.81
Honshu 1	24.71	22.61
Honshu 1	24.73	21.61
Honshu 1	25.01	23.64
Honshu 1	25.05	22.17
Honshu 1	25.15	23.79
Honshu 1	25.18	24.65
Honshu 1	25.39	22.19
Honshu 1	25.49	22.78
Honshu 1	25.57	22.8
Honshu 1	25.65	22.37
Honshu 1	25.67	24.07
Honshu 1	25.68	24.43
Honshu 1	25.71	23.13
Honshu 1	25.78	24.08
Honshu 1	25.8	23.69
Honshu 1	25.94	24.33
Honshu 1	25.96	22.96
Honshu 1	26.04	24.4
Honshu 1	26.35	26.06
Honshu 1	26.37	24.13
Honshu 1	26.47	23.65
Honshu 1	26.77	23.45
Honshu 1	26.8	22.76
Honshu 1	26.82	23.01
Honshu 1	26.96	23.96
Honshu 1	26.99	23.59
Honshu 1	17.91	11.47
Honshu 1	21.02	19.71
Honshu 1	25.19	24.73
Honshu 1	24.39	23.3
Honshu 1	23.25	21.62
Honshu 1	21.78	19.28
Honshu 1	22.28	19.41
Honshu 1	23.02	19.48
Honshu 1	24.15	22.02
Honshu 1	24.05	19.83
Honshu 1	23.02	20.35
Honshu 1	25.8	23.17
Honshu 1	24.47	21.68
Honshu 1	25.04	22.3
Honshu 1	25.06	24.8
Honshu 1	21.98	20.7
Honshu 1	25.97	25.57
Honshu 1	24.02	23.09
Honshu 1	21.26	21.05
Honshu 1	19.15	13.34
Honshu 1	23.13	22.38
Honshu 1	22.09	20.71
Honshu 1	20.73	20.04
Honshu 1	24.68	23.75
Honshu 1	24.42	24.07
Honshu 1	23.18	19.65
Honshu 1	22.9	21.8
Honshu 1	20.65	15.75
Honshu 1	16.03	9.75
Honshu 1	18.66	13.05
Honshu 1	19.42	13.95
Honshu 1	19.49	15.91
Honshu 1	19.78	16.44
Honshu 1	19.51	16.66
Honshu 1	19.44	17.1
Honshu 1	20.91	17.51
Honshu 1	20.17	18.3
Honshu 1	22.16	19.6
Honshu 1	21.99	19.61
Honshu 1	23.85	21.39
Honshu 1	22.42	22.08
Honshu 1	24.91	22.6
Honshu 1	22.46	22.69
Honshu 1	25.12	22.7
Honshu 1	23.33	22.95
Honshu 1	25.4	23.05
Honshu 1	25.46	23.35
Honshu 1	25.1	23.45
Honshu 1	24.8	23.53
Honshu 1	25.69	23.75
Honshu 1	25.47	23.9
Honshu 1	23.53	24.06
Honshu 1	24.63	24.1
Honshu 1	24.31	24.22
Honshu 1	26.01	24.28
Honshu 1	26.36	24.44
Honshu 1	27.48	24.45
Honshu 1	27.14	24.47
Honshu 1	26.58	24.71
Honshu 1	26.39	24.83
Honshu 1	26.04	24.93
Honshu 1	26.73	24.97
Honshu 1	26.7	24.98
Honshu 1	23.5	25.01
Honshu 1	26.65	25.11
Honshu 1	27.77	25.22
Honshu 1	27.61	25.36
Honshu 1	25.76	25.37
Honshu 1	25.39	25.48
Honshu 1	27.2	25.73
Honshu 1	27.28	26.19
Honshu 1	26.02	26.19
Honshu 1	18.25	12.62
Honshu 1	19.26	14.5
Honshu 1	19.36	14.54
Honshu 1	19.35	14.79
Honshu 1	21.14	16.92
Honshu 1	21.85	18.18
Honshu 1	21.86	18.54
Honshu 1	20.81	18.59
Honshu 1	20.83	18.81
Honshu 1	22.1	18.9
Honshu 1	22.45	18.96
Honshu 1	21.61	19.34
Honshu 1	21.55	19.53
Honshu 1	21.61	19.57
Honshu 1	21.47	20.3
Honshu 1	21.44	20.34
Honshu 1	23.73	20.8
Honshu 1	22.55	20.85
Honshu 1	23.81	21.04
Honshu 1	22.86	21.06
Honshu 1	22.88	21.13
Honshu 1	22.86	21.39
Honshu 1	24.22	21.48
Honshu 1	24.65	21.5
Honshu 1	22.26	21.5
Honshu 1	23.58	21.6
Honshu 1	22.65	21.66
Honshu 1	24.34	21.75
Honshu 1	23.82	21.85
Honshu 1	22.49	21.86
Honshu 1	25.73	21.99
Honshu 1	23.47	22
Honshu 1	23.49	22.01
Honshu 1	23.42	22.05
Honshu 1	25.75	22.11
Honshu 1	21.96	22.2
Honshu 1	25.12	22.27
Honshu 1	24.38	22.32
Honshu 1	23.72	22.36
Honshu 1	25.11	22.74
Honshu 1	26.35	22.75
Honshu 1	25.21	22.75
Honshu 1	26.54	22.8
Honshu 1	24.93	22.81
Honshu 1	25.03	22.82
Honshu 1	23.38	22.9
Honshu 1	25.15	22.92
Honshu 1	25.16	22.93
Honshu 1	23.75	22.94
Honshu 1	24.59	23
Honshu 1	24.97	23
Honshu 1	27.02	23.04
Honshu 1	26.45	23.1
Honshu 1	26.59	23.11
Honshu 1	27.13	23.15
Honshu 1	24.39	23.16
Honshu 1	23.85	23.17
Honshu 1	25	23.24
Honshu 1	26.57	23.29
Honshu 1	25.49	23.3
Honshu 1	26.37	23.34
Honshu 1	27.06	23.4
Honshu 1	25.06	23.43
Honshu 1	23.91	23.48
Honshu 1	24.97	23.8
Honshu 1	25.13	23.88
Honshu 1	25.1	23.93
Honshu 1	25.3	24.06
Honshu 1	25.74	24.13
Honshu 1	25.94	24.29
Honshu 1	24.95	24.43
Honshu 1	26.04	24.46
Honshu 1	25.89	24.46
Honshu 1	26.22	24.53
Honshu 1	26.65	24.57
Honshu 1	26.77	24.74
Honshu 1	26.23	24.83
Honshu 1	26.24	24.86
Honshu 1	26.81	24.89
Honshu 1	26.63	25
Honshu 1	25.91	25.07
Honshu 1	26.56	25.14
Honshu 1	25.64	25.16
Honshu 1	26.14	25.2
Honshu 1	26.05	25.7
Honshu 1	27.37	26.11
Honshu 1	27.44	26.31
Honshu 1	28.11	27.79
Honshu 2	18.5	12.65
Honshu 2	19.7	7.75
Honshu 2	23.1	22.04
Honshu 2	20.9	18.23
Honshu 2	18.1	11.36
Honshu 2	22.7	18.39
Honshu 2	25	21.8
Honshu 2	23.7	21.24
Honshu 2	22.8	20.64
Honshu 2	25.3	22.99
Honshu 2	23.3	21.61
Honshu 2	20.4	16.31
Honshu 2	24.9	22.96
Honshu 2	24.6	22.61
Honshu 2	26.2	23.12
Honshu 2	25.29	24.49
Honshu 2	25.76	23.56
Honshu 2	23.65	24.35
Honshu 2	25.61	23.68
Honshu 2	25.62	24.94
Honshu 2	22.37	21.25
Honshu 2	24.73	22.5
Honshu 2	22.01	21.25
Honshu 2	26	23.59
Honshu 2	22.03	21.32
Honshu 2	25.24	23.15
Honshu 2	20.58	16.81
Honshu 2	26.6	21.78
Honshu 2	23.66	20.82
Honshu 2	25.54	22.85
Honshu 2	25.21	22.72
Honshu 2	23.54	19.87
Honshu 2	23.07	20.19
Honshu 2	21.99	17.86
Honshu 2	22.72	20.2
Honshu 2	24.79	21.72
Honshu 2	26.44	24.68
Honshu 2	24.81	23.98
Honshu 2	26.41	23.6
Honshu 2	27.58	24.63
Honshu 2	19.88	13.04
Honshu 2	23.87	24.4
Honshu 2	24.41	23.21
Honshu 2	24.74	22.12
Honshu 2	26.68	23.96
Honshu 2	27.07	23.23
Honshu 2	25.32	23.52
Honshu 2	24.3	21.91
Honshu 2	22.26	20.86
Honshu 2	24.35	21.32
Honshu 2	23.86	21.19
Honshu 2	19.21	13.31
Honshu 2	20.28	15.33
Honshu 2	17.35	9.81
Honshu 2	21.29	15.59
Goto Island (Honshu 2)	23.1	21.46
Goto Island (Honshu 2)	19.4	10.99
Goto Island (Honshu 2)	20.4	12.04
Goto Island (Honshu 2)	22.2	20.34
Goto Island (Honshu 2)	16.7	9.02
Goto Island (Honshu 2)	22.9	21.5
Goto Island (Honshu 2)	20.2	12.44
Goto Island (Honshu 2)	16.9	9.96
Goto Island (Honshu 2)	20.43	13.15
Goto Island (Honshu 2)	20.32	12.78
Goto Island (Honshu 2)	20.75	13.73
Goto Island (Honshu 2)	18.17	11.51
Goto Island (Honshu 2)	22.26	16.73
Goto Island (Honshu 2)	21.06	16.73
Goto Island (Honshu 2)	22.61	16.25
Goto Island (Honshu 2)	18.57	10.64
Goto Island (Honshu 2)	20.86	13.5
Goto Island (Honshu 2)	16.46	8.93
Goto Island (Honshu 2)	22.09	14.64
Goto Island (Honshu 2)	21.05	16.36
Goto Island (Honshu 2)	16.95	9.3
Goto Island (Honshu 2)	19.85	11.32
Goto Island (Honshu 2)	20.83	11.6
Goto Island (Honshu 2)	20.11	11.3
Goto Island (Honshu 2)	18.24	10.64
Goto Island (Honshu 2)	21	14.31
Goto Island (Honshu 2)	19.93	12.6
Goto Island (Honshu 2)	15.49	7.46
Goto Island (Honshu 2)	17.93	9.54
Goto Island (Honshu 2)	21.27	15.76
Goto Island (Honshu 2)	20.86	12.45
Goto Island (Honshu 2)	18.15	9.24
Goto Island (Honshu 2)	15.79	7.69
Goto Island (Honshu 2)	21.08	11.72
Goto Island (Honshu 2)	20.01	11.47
Goto Island (Honshu 2)	21.25	12.75
Goto Island (Honshu 2)	21.18	13.79
Goto Island (Honshu 2)	22.1	15.52
Goto Island (Honshu 2)	20.22	13.4
Goto Island (Honshu 2)	19.4	10.55
Goto Island (Honshu 2)	22.46	17.57
Goto Island (Honshu 2)	20.265	12.54
Goto Island (Honshu 2)	20.58	14.195
Goto Island (Honshu 2)	20.53	11.295
Goto Island (Honshu 2)	19.525	11.6
Goto Island (Honshu 2)	20.38	13.115
Goto Island (Honshu 2)	21.885	13.31
Goto Island (Honshu 2)	19.645	10.855
Goto Island (Honshu 2)	21.46	15.5
Goto Island (Honshu 2)	21.18	16.18
Goto Island (Honshu 2)	17.715	8.98
Goto Island (Honshu 2)	22.225	18.245
Goto Island (Honshu 2)	20.37	11.955
Goto Island (Honshu 2)	19.495	10.815
Goto Island (Honshu 2)	21.95	15.665
Goto Island (Honshu 2)	21.955	14.895
Goto Island (Honshu 2)	19.985	12.76
Goto Island (Honshu 2)	20.89	15.39
Goto Island (Honshu 2)	22.93	17.775
Goto Island (Honshu 2)	21.145	15.825
Goto Island (Honshu 2)	20.015	10.715
Goto Island (Honshu 2)	20.74	11.69
Goto Island (Honshu 2)	20.015	12.735
Goto Island (Honshu 2)	21.755	13.925
Goto Island (Honshu 2)	20.785	13.125
Goto Island (Honshu 2)	21.28	14.745
Goto Island (Honshu 2)	21	12.175
Goto Island (Honshu 2)	18.325	10.485
Goto Island (Honshu 2)	18.55	8.83
Goto Island (Honshu 2)	21.325	16.455
Goto Island (Honshu 2)	16.55	8.765
Goto Island (Honshu 2)	18.48	11.305
Goto Island (Honshu 2)	19.495	11.4
Goto Island (Honshu 2)	19.225	11.245
Goto Island (Honshu 2)	19.645	10.875
Yaku/Tane Islands	18.5	11.45
Yaku/Tane Islands	19.1	11.42
Yaku/Tane Islands	19.9	13.2
Yaku/Tane Islands	19.9	12.81
Yaku/Tane Islands	15.1	8.2
Yaku/Tane Islands	19	11.74
Yaku/Tane Islands	17.7	9.64
Yaku/Tane Islands	19.8	12.6
Yaku/Tane Islands	17.9	11.6
Yaku/Tane Islands	17	8.28
Yaku/Tane Islands	19.1	9.48
Yaku/Tane Islands	18.9	11.24
Yaku/Tane Islands	20.1	9.17
Yaku/Tane Islands	18.5	11.78
Yaku/Tane Islands	18.9	11.21
Yaku/Tane Islands	19.2	10.47
Yaku/Tane Islands	18.1	9.72
Yaku/Tane Islands	22.7	16.98
Yaku/Tane Islands	20.9	16.24
Yaku/Tane Islands	22.2	16.77
Yaku/Tane Islands	19	11.54
Yaku/Tane Islands	22.3	16.7
Yaku/Tane Islands	22.9	21.08
Yaku/Tane Islands	20.4	12.46
Yaku/Tane Islands	20.3	9.26
Yaku/Tane Islands	17.1	10.49
Yaku/Tane Islands	25.4	22.26
Yaku/Tane Islands	21.9	17.36
Yaku/Tane Islands	21.8	16.6
Yaku/Tane Islands	20.5	14.5
Yaku/Tane Islands	20.9	11.12
Yaku/Tane Islands	22.8	17.21
Yaku/Tane Islands	20	11.95
Yaku/Tane Islands	22.4	15.65
Yaku/Tane Islands	16.7	8.17
Yaku/Tane Islands	20.8	15.08
Yaku/Tane Islands	20	11.77
Yaku/Tane Islands	18.9	10.91
Yaku/Tane Islands	21.4	15.32
Yaku/Tane Islands	19.8	11.74
Yaku/Tane Islands	18.4	10.78
Yaku/Tane Islands	20.1	12.99
Yaku/Tane Islands	18.5	11.03
Yaku/Tane Islands	18.4	11.02
Yaku/Tane Islands	23	16.9
Yaku/Tane Islands	22.55	13.4
Yaku/Tane Islands	21.17	13.77
Yaku/Tane Islands	22.01	14.41
Yaku/Tane Islands	22.48	15.53
Yaku/Tane Islands	22.37	15.84
Yaku/Tane Islands	23.49	16.64
Yaku/Tane Islands	22.74	16.75
Yaku/Tane Islands	22.88	16.97
Yaku/Tane Islands	22.37	17.18
Yaku/Tane Islands	22.6	17.45
Yaku/Tane Islands	23.99	17.77
Yaku/Tane Islands	23.31	18.47
Yaku/Tane Islands	24.45	19
Yaku/Tane Islands	13.47	6.26
Yaku/Tane Islands	13.18	5.39
Yaku/Tane Islands	13.18	6.24
Yaku/Tane Islands	13.39	6.22
Yaku/Tane Islands	11.89	5.3
Yaku/Tane Islands	22.12	16.24
Yaku/Tane Islands	13.24	5.87
Yaku/Tane Islands	20.99	13.3
Yaku/Tane Islands	21.12	14.96
Yaku/Tane Islands	20.33	13.39
Yaku/Tane Islands	22.38	17.14
Yaku/Tane Islands	17.16	9.81
Yaku/Tane Islands	24.14	22.19
Yaku/Tane Islands	23.22	18.41
Yaku/Tane Islands	19.1	11.02
Yaku/Tane Islands	19.02	11.34
Yaku/Tane Islands	20.83	17.3
Yaku/Tane Islands	22.94	17.2
Yaku/Tane Islands	15.78	7.25
Yaku/Tane Islands	24.14	20.04
Yaku/Tane Islands	19.33	12.54
Yaku/Tane Islands	20.38	14.26
Yaku/Tane Islands	19.34	10.69
Yaku/Tane Islands	20	13.25
Yaku/Tane Islands	19.44	11.84
Yaku/Tane Islands	22.98	16.17
Yaku/Tane Islands	16.95	9.33
Yaku/Tane Islands	19.84	11.43
Yaku/Tane Islands	19.68	11.71
Yaku/Tane Islands	17.72	10.05
Yaku/Tane Islands	18.02	9.81
Yaku/Tane Islands	22.19	17.75
Yaku/Tane Islands	18.88	10.92
Yaku/Tane Islands	19.48	11.77
Yaku/Tane Islands	18.26	10.93
Yaku/Tane Islands	16.53	9.02
Yaku/Tane Islands	18.14	10.67
Yaku/Tane Islands	18.39	10.84
Yaku/Tane Islands	19.48	11.59
Yaku/Tane Islands	20.77	13.95
Yaku/Tane Islands	20.17	11.9
Yaku/Tane Islands	19.4	13.05
Yaku/Tane Islands	21.13	16.28
Yaku/Tane Islands	18.02	10.3
Yaku/Tane Islands	22.08	18
Yaku/Tane Islands	18.41	9.81
Yaku/Tane Islands	19.43	12.1
Yaku/Tane Islands	17.86	9.69
Yaku/Tane Islands	16.13	8.54
Yaku/Tane Islands	20.15	12.79
Yaku/Tane Islands	19.84	12.6
Yaku/Tane Islands	18.81	11.48
Yaku/Tane Islands	17.48	9.77
Yaku/Tane Islands	18.82	10.58
Yaku/Tane Islands	19.48	11.42
Yaku/Tane Islands	19.77	12.97
Yaku/Tane Islands	17.87	9.35
Yaku/Tane Islands	18.66	10.94
Yaku/Tane Islands	20.13	14.52
Yaku/Tane Islands	18.39	9.29
Yaku/Tane Islands	23.9	20.09
Yaku/Tane Islands	18.95	9.1
Yaku/Tane Islands	17.92	11.26
Yaku/Tane Islands	19.98	11.35
Yaku/Tane Islands	17.09	9.46
Yaku/Tane Islands	20.6	14.75
Yaku/Tane Islands	20.38	12.89
Yaku/Tane Islands	21.18	12.72
Yaku/Tane Islands	17.88	10.05
Yaku/Tane Islands	19	10.53
Yaku/Tane Islands	21.43	18.75
Yaku/Tane Islands	19.97	13.47
Yaku/Tane Islands	19.08	10.24
Yaku/Tane Islands	18.65	10.64
Yaku/Tane Islands	18.91	11.51
Yaku/Tane Islands	19.91	12.61
Yaku/Tane Islands	19.16	11.43
Yaku/Tane Islands	18.65	10.81
Yaku/Tane Islands	17.72	9.65
Yaku/Tane Islands	19.4	12.33
Yaku/Tane Islands	20.34	15.67
Yaku/Tane Islands	18.48	10.2
Yaku/Tane Islands	18.83	10.73
Yaku/Tane Islands	19.61	12.93
Yaku/Tane Islands	19.32	11.73
Yaku/Tane Islands	15.32	7.82
Yaku/Tane Islands	20.81	11.62
Yaku/Tane Islands	20.49	13.84
Yaku/Tane Islands	22.1	18.04
Yaku/Tane Islands	19.72	11.79
Yaku/Tane Islands	19.16	11.56
Yaku/Tane Islands	24.72	19.99
Yaku/Tane Islands	21.83	14.66
Yaku/Tane Islands	20.22	12.57
Yaku/Tane Islands	20.03	10.82
Yaku/Tane Islands	19.1	13.36
Yaku/Tane Islands	19.79	12.21
Yaku/Tane Islands	18.08	10.8
Yaku/Tane Islands	20.31	11.79
Yaku/Tane Islands	17.91	9.87
Yaku/Tane Islands	18.86	11.03
Yaku/Tane Islands	20.46	13.1
Yaku/Tane Islands	20.4	13.61
Yaku/Tane Islands	16.68	8.45
Yaku/Tane Islands	21.38	13.97
Yaku/Tane Islands	20.82	12.85
Yaku/Tane Islands	16.16	8.79
Yaku/Tane Islands	20.31	11.47
Yaku/Tane Islands	20.58	14.36
Yaku/Tane Islands	17.15	9.85
Yaku/Tane Islands	19.63	12.03
Yaku/Tane Islands	16.79	8.56
Yaku/Tane Islands	22.53	16.16
Yaku/Tane Islands	19.6	10.8
Yaku/Tane Islands	19.56	11.98
Yaku/Tane Islands	21.93	16.52
Yaku/Tane Islands	17.68	9.36
Yaku/Tane Islands	15.97	8.1
Yaku/Tane Islands	18.81	10.3
Yaku/Tane Islands	17.1	9.61
Yaku/Tane Islands	19.26	11.24
Yaku/Tane Islands	18.69	11.36
Yaku/Tane Islands	17.03	8.95
Yaku/Tane Islands	20.45	11.94
Yaku/Tane Islands	17.8	10.13
Yaku/Tane Islands	18.34	11.32
Yaku/Tane Islands	19.81	11.24
Yaku/Tane Islands	16.92	9.49
Yaku/Tane Islands	19.28	11.21
Yaku/Tane Islands	20.72	14.03
Yaku/Tane Islands	19.21	10.63
Yaku/Tane Islands	15.26	7.3
Yaku/Tane Islands	21.94	14.97
Yaku/Tane Islands	22.22	15.16
Yaku/Tane Islands	18.76	11.24
Yaku/Tane Islands	17.6	9.6
Yaku/Tane Islands	17.75	8.93
Yaku/Tane Islands	21.4	14.44
Yaku/Tane Islands	21.17	12.05
Yaku/Tane Islands	20.08	12.59
Yaku/Tane Islands	18.92	11.05
Yaku/Tane Islands	18.4	10.64
Yaku/Tane Islands	17.08	9.88
Yaku/Tane Islands	18.9	11.65
Yaku/Tane Islands	21.54	16.75
Yaku/Tane Islands	17.55	9.39
Yaku/Tane Islands	23.59	18.74
Yaku/Tane Islands	17.16	8.03
Yaku/Tane Islands	18.33	10.04
Yaku/Tane Islands	18.15	10.39
Yaku/Tane Islands	19.81	12.74
Yaku/Tane Islands	21.7	14.72
Yaku/Tane Islands	18.58	9.7
Yaku/Tane Islands	21.08	13.15
Yaku/Tane Islands	18.89	10.83
Yaku/Tane Islands	17.44	9.38
Yaku/Tane Islands	19.89	10.24
Yaku/Tane Islands	20.76	12.35
Yaku/Tane Islands	19.39	11.44
Yaku/Tane Islands	18.38	9.99
Yaku/Tane Islands	22.95	16.35
Yaku/Tane Islands	23.59	17.85
Yaku/Tane Islands	18.56	10.09
Yaku/Tane Islands	18.81	10.31
Yaku/Tane Islands	22.06	15.72
Yaku/Tane Islands	17.74	10.45
Yaku/Tane Islands	21.51	16.8
Yaku/Tane Islands	20.3	13.61
Yaku/Tane Islands	19.87	11.97
Yaku/Tane Islands	20.66	13.86
Yaku/Tane Islands	17.5	9.76
Yaku/Tane Islands	21.88	16.18
Yaku/Tane Islands	19.61	11.57
Yaku/Tane Islands	13.9	5.78
Yaku/Tane Islands	15.97	7.73
Yaku/Tane Islands	22.04	15.58
Yaku/Tane Islands	17.18	8.94
Yaku/Tane Islands	18.43	9.49
Yaku/Tane Islands	15.95	7.39
Yaku/Tane Islands	18.39	10.53
Yaku/Tane Islands	16.34	8.11
Yaku/Tane Islands	15.26	7.33
Yaku/Tane Islands	16.75	8.53
Yaku/Tane Islands	15.35	8.23
Yaku/Tane Islands	18.64	10.82
Yaku/Tane Islands	20.12	13.05
Yaku/Tane Islands	21.97	16.76
Yaku/Tane Islands	24.87	20.49
Yaku/Tane Islands	23.01	17.77
Yaku/Tane Islands	18.92	10.46
Yaku/Tane Islands	15.31	7.41
Yaku/Tane Islands	20.45	12.08
Yaku/Tane Islands	19.03	10.36
Yaku/Tane Islands	17.01	8.05
Yaku/Tane Islands	22.45	14.64
Yaku/Tane Islands	18.41	10.94
Yaku/Tane Islands	14.88	6.96
Yaku/Tane Islands	19.33	10.47
Yaku/Tane Islands	18.01	10.05
Yaku/Tane Islands	19.36	11.06
Yaku/Tane Islands	20.27	12.59
Yaku/Tane Islands	18.84	10
Yaku/Tane Islands	23.56	14.96
Yaku/Tane Islands	22.57	16.48
Yaku/Tane Islands	17.12	8.8
Yaku/Tane Islands	20.62	10.74
Yaku/Tane Islands	16.72	8.54
Yaku/Tane Islands	19.26	11.44
Yaku/Tane Islands	17.03	9.2
Yaku/Tane Islands	15.41	7.68
Yaku/Tane Islands	19.69	12.17
Yaku/Tane Islands	19.36	10.21
Yaku/Tane Islands	21.94	16.04
Yaku/Tane Islands	18.49	10.56
Yaku/Tane Islands	17.7	9.01
Yaku/Tane Islands	19.37	11.38
Yaku/Tane Islands	20.8	13.33
Yaku/Tane Islands	17.54	10.86
Yaku/Tane Islands	23.73	19.46
Yaku/Tane Islands	19.33	12.54
Yaku/Tane Islands	20.38	14.26
Yaku/Tane Islands	19.34	10.69
Yaku/Tane Islands	20.47	13.17
Yaku/Tane Islands	18.87	11.39
Yaku/Tane Islands	20.12	12.23
Yaku/Tane Islands	19.97	13.41
Yaku/Tane Islands	18.73	10.44
Yaku/Tane Islands	22.46	16.71
Yaku/Tane Islands	23.15	18.94
Yaku/Tane Islands	20.16	11.75
Yaku/Tane Islands	17.79	8.39
Yaku/Tane Islands	20.62	10.97
Yaku/Tane Islands	21.19	12.82
Yaku/Tane Islands	22.62	15.88
Yaku/Tane Islands	17.33	8.43
Yaku/Tane Islands	17.75	7.7
Yaku/Tane Islands	17.03	9.2
Yaku/Tane Islands	16.09	7.79
Yaku/Tane Islands	22.07	18.84
Yaku/Tane Islands	22.4	14.73
Yaku/Tane Islands	19.07	10.67
Yaku/Tane Islands	17.75	10.3
Yaku/Tane Islands	20.44	14.31
Yaku/Tane Islands	15.92	7.79
Yaku/Tane Islands	19.06	11.15
Yaku/Tane Islands	19.06	10.44
Yaku/Tane Islands	20.62	13.3
Yaku/Tane Islands	17.97	10.21
Yaku/Tane Islands	20.62	13.72
Yaku/Tane Islands	21.37	13.16
Yaku/Tane Islands	20.08	12.26
Yaku/Tane Islands	14.5	6.21
Yaku/Tane Islands	21.31	17.13
Yaku/Tane Islands	17.15	9.01
Yaku/Tane Islands	24.18	19.01
Yaku/Tane Islands	17	10.29
Yaku/Tane Islands	17.46	9.3
Yaku/Tane Islands	22.44	15.32
Yaku/Tane Islands	19.5	11.99
Yaku/Tane Islands	18.86	10.88
Yaku/Tane Islands	21.42	16.55
Yaku/Tane Islands	17.88	10.09
Yaku/Tane Islands	19.66	13.15
Yaku/Tane Islands	16.05	6.97
Yaku/Tane Islands	17.04	9.23
Yaku/Tane Islands	18.37	10.81
Yaku/Tane Islands	14.65	6.15
Yaku/Tane Islands	25.8	22.05
Yaku/Tane Islands	24.6	20.4
Yaku/Tane Islands	23.1	17.45
Yaku/Tane Islands	26.35	21
Yaku/Tane Islands	25.65	22.2
Yaku/Tane Islands	13.8	5.65
Yaku/Tane Islands	26.2	21.5
Yaku/Tane Islands	25.6	21.3
Yaku/Tane Islands	24.1	18.4
Yaku/Tane Islands	14.45	5.9
Yaku/Tane Islands	24.1	17.85
Yaku/Tane Islands	24.9	19.5
Yaku/Tane Islands	14.2	5.05
Yaku/Tane Islands	12.9	5.15
Yaku/Tane Islands	14.7	6.35
Yaku/Tane Islands	14.6	6
Yaku/Tane Islands	13.66	5.98
Yaku/Tane Islands	24.99	20.47
Yaku/Tane Islands	24.53	18
Yaku/Tane Islands	24.44	20.89
Yaku/Tane Islands	13.08	4.69
Yaku/Tane Islands	22.55	15.29
China	25.7	22.26
China	22.8	19.88
China	27.9	24.82
China	24.9	22.84
China	28.4	24.87
China	26.9	24.3
China	26.8	23.26
China	23.6	21.01
China	25.9	23.66
China	24.4	22.33
China	25	22.87
China	25.8	23.84
China	25.6	23.24
China	28.1	27.03
China	27.2	23.46
China	25.6	21.24
China	27.5	25.48
China	24.3	18.72
China	24.2	16.46
China	23.7	16.59
China	25.7	15.45
China	24.3	23.54
China	25.3	20.94
China	23.2	16.03
China	24.6	23.68
China	28.3	25.52
China	26.8	20.12
China	27.3	25.4
China	26	23.67
China	27	23.41
China	23.7	21.73
China	25.3	17.02
China	25.6	24.65
China	25	21.94
China	28.1	24.31
China	24.7	24.51
China	27.7	26.26
China	26.1	24.57
China	22.4	20.86
China	23.8	16.73
China	25.7	19.66
China	25.6	22.37
China	28.7	24.08
China	26.2	25.27
China	23.8	17.41
China	24.5	22.05
China	26	23.54
China	27	24.74
China	25.1	24.41
China	24.6	18.45
China	27.1	22.55
China	25.3	20.17
China	27.7	24.18
China	28.4	24.41
China	25.2	22.88
China	25.2	23.5
China	25.8	21.96
China	25.7	23.03
China	25.9	22.34
China	25.5	22.1
China	25.9	24.21
China	29	25.52
China	26.6	23.78
China	26.4	21.85
China	27.78	25.57
China	23.6	16.08
China	24.06	20.53
China	25.08	21.96
China	24.14	17.59
China	24.05	15.82
China	25.87	23.88
China	24.98	16.18
China	26.15	24.98
China	28.13	25.15
China	23.73	15.56
China	25.77	21.58
China	25.49	22.1
China	25.74	21.47
China	25.23	23.24
China	25.9	22.42
China	25.27	23.19
China	25.81	21.39
China	28.88	25.11
China	25.74	22.28
China	25.29	19.52
China	26.95	23.25
China	24.58	22.18
China	24.91	23.23
China	24.92	22.52
China	26.7	21.33
China	25.6	22.06
China	28.7	23.68
China	25.57	19.46
China	26.68	25.56
China	27.2	22.67
China	26.85	23.86
China	23.71	16.03
China	23.94	22.32
China	28.23	26.11
China	25.87	23.99
China	27.59	23.52
China	25.3	22.73
China	25.92	23.11
China	24.55	22.1
China	22.82	19.63
China	28.29	24.89
China	28.43	24.23
China	27.91	21.82
China	28.94	26.07
China	26.93	23.43
China	22.7	20.34
China	23.88	21.77
China	24.73	24.57
China	27.21	25.79
China	23.61	16.71
China	25.83	24.53
China	24.54	18.55
China	24.83	24.28
China	28.01	24.15
China	27.64	25.1
China	26.79	19.87
China	25.14	20.03
China	27.09	22.87
China	27.62	23.75
China	23.95	21.33
China	27.6	26.12
China	26.14	24.37
China	26.51	23.16
China	24.65	23.74
China	26.24	20.9
China	23.39	16.19
China	27.79	24.89
China	25.82	24.3
Taiwan	28.2	23.53
Taiwan	20.7	14.41
Taiwan	27.7	25.56
Taiwan	27	24.26
Taiwan	22.1	18.72
Taiwan	20.6	13.16
Taiwan	18.1	12.23
Taiwan	26.3	22.31
Taiwan	22	17.19
Taiwan	24.4	24.14
Taiwan	15.4	11.42
Taiwan	18.6	8.13
Taiwan	18.7	11.48
Taiwan	23.8	20.21
Taiwan	21.5	16.6
Taiwan	26.5	24.82
Taiwan	17.6	9.73
Taiwan	24.5	20.75
Taiwan	23.3	20.95
Taiwan	23.2	19.4
Taiwan	21.3	14.34
Taiwan	19.8	14.63
Taiwan	23.1	15.95
Taiwan	21.7	16.16
Taiwan	26.3	22.2
Taiwan	19.8	14.08
Taiwan	23.2	19.97
Taiwan	27.9	26.34
Taiwan	19.6	13.59
Taiwan	22.7	18.95
Taiwan	23.9	17.87
Taiwan	21.96	16.95
Taiwan	22.8	16.79
Taiwan	24.08	19.81
Taiwan	25.58	22.76
Taiwan	26.46	24.91
Taiwan	17.63	9.83
Taiwan	21.54	17.4
Taiwan	17.86	9.8
Taiwan	19.08	12.23
Taiwan	21.05	15.72
Taiwan	17.98	11.35
Taiwan	23.76	18.41
Taiwan	27.01	23.89
Taiwan	22.63	17.65
Taiwan	24.6	20.1
Taiwan	24.88	22.82
Taiwan	25.07	20.81
Taiwan	17.67	8.97
Taiwan	23.52	18.25
Taiwan	18.82	10.17
Taiwan	21.28	13.93
Taiwan	19.97	12.17
Taiwan	21.33	13.74
Taiwan	23.63	21.8
Taiwan	23.65	19.67
Taiwan	23.85	19.79
Taiwan	17.76	9.42
Taiwan	20.05	13.02
Taiwan	22	16.55
Taiwan	25.73	23.25
Taiwan	18.59	10.73
Taiwan	26.27	22.62
Taiwan	25.93	21.15
Taiwan	21.13	13.54
Taiwan	20.45	13.01
Taiwan	21.49	14.9
Taiwan	25.73	22.11
Taiwan	22.53	18.11
Taiwan	25.16	24.26
Taiwan	23.35	21.17
Taiwan	23.17	18.8
Taiwan	24.88	20.02
Taiwan	25.11	21.75
Taiwan	22.58	18.46
Taiwan	22.29	19.72
Taiwan	23.87	20.55
Taiwan	23.86	17.86
Taiwan	24.71	21.07
Taiwan	25.58	24.48
Taiwan	25.85	22.55
Taiwan	22.4	18.16
Taiwan	19.95	13.56
Taiwan	24.7	22.38
Taiwan	21.96	15.91
Taiwan	17.73	9.42
Taiwan	21.81	16
Taiwan	24.15	21.34
Taiwan	23.48	20.24
Taiwan	20.31	13.9
Taiwan	25.69	21.18
Taiwan	19.77	12.93
Taiwan	21.6	14.9
Taiwan	21.38
Taiwan	23.66	18.68
Taiwan	20.34	13.05
Taiwan	25.2	19.64
Taiwan	20.61	12.93
Taiwan	24.12	20.62
Taiwan	25.61	20.43
Taiwan	19.21	12.28
Taiwan	24.31	22.69
Taiwan	22.56	16.12
Taiwan	17.79	10.35
Taiwan	25.17	20.62
Taiwan	21.38	15.48
Taiwan	21.96	14.41
Taiwan	23.05	17.85
Taiwan	22.11	16.96
Taiwan	21.21	15.2
Taiwan	24.68	20.93
Taiwan	21.84	15.38
Taiwan	28.74	23.15
Taiwan	28.26	23.49
Taiwan	20.49	13.8
Taiwan	27.62	25.07
Taiwan	27.04	24.03
Taiwan	22.14	18.47
Taiwan	20.58	13.06
Taiwan	18.72	11.32
Taiwan	26.29	21.18
Taiwan	21.92	16.62
Taiwan	24.35	23.65
Taiwan	15.32	7.91
Taiwan	18.59	11.45
Taiwan	23.76	19.78
Taiwan	28.17	24.67
Taiwan	20.82	13.56
Taiwan	24	19.17
Taiwan	21.15	15.48
Taiwan	24.61	24.59
Taiwan	23.87	21.64
Taiwan	23.3	16.48
Taiwan	24.92	19.87
Taiwan	28.11	25.22
Taiwan	24.97	21.62
Taiwan	23.38	19.68
Taiwan	26.01	20.33
Taiwan	25.1	20.99
Taiwan	23.61	17.18
Taiwan	18.65	11.26
Taiwan	21.34	16.56
Taiwan	26.83	23.65
Taiwan	26.35	22.35
Taiwan	27.08	23.65
Taiwan	29.64	28.6
Taiwan	27.61	26.76
Taiwan	26.02	22.02
Taiwan	25.04	18.98
Taiwan	25.24	21.84
Taiwan	22.42	16.48
Taiwan	25.7	22.96
Taiwan	18.12	11.41
Taiwan	20.47	14.96
Taiwan	21.33	15.96
Taiwan	22.68	21.26
Taiwan	27.43	25.99
Taiwan	21.3
Taiwan	22.27	14.86
Taiwan	22.17	17.44
Taiwan	24.28	19.15
Taiwan	23.93	22.5
Taiwan	28.69	25.94
Taiwan	23.27	17.16
Taiwan	24.46	21.16
Taiwan	28.04	25.87
Taiwan	27.83	25.34
Taiwan	23.93	20.66
Taiwan	24.42	21.16
Taiwan	20.33	12.74
Taiwan	20.18	13.25
Taiwan	19.63	11.43
Taiwan	19.75	12.87
Taiwan	24.65	19.06
Taiwan	20.61	13.35
Taiwan	21.28	14.28
Taiwan	26.64	24.05
Taiwan	24.15	22.07
Taiwan	22.5	19.61
Taiwan	22.39	15.42
Taiwan	20.87	14.51
Taiwan	19.81	12.5
Taiwan	17.25	10.39
Taiwan	18.51	11.37
Taiwan	19.89	13.31
Taiwan	22.77	19.04
Taiwan	19.68	12.95
Taiwan	21.77	15.75
Taiwan	21.6	14.91
Taiwan	23.68	19.65
Taiwan	23.84	22.11
Taiwan	20.27	12.99
Taiwan	17.39	9.31
Taiwan	19.55	11.59
Taiwan	21.68	16.5
Taiwan	23.88	18.13
Taiwan	18.23	10.72
Taiwan	21.69	14.48
Taiwan	18.82	10.99
Taiwan	19.62	14.21
Taiwan	21.5	13.8
Taiwan	20.94	15.2
Taiwan	23.39	17.62
Taiwan	22.06	15.91
Taiwan	16.6	8.32
Taiwan	18.93	10.94
Taiwan	19.96	13.23
Taiwan	18.84	10.75
Taiwan	18.02	10.11
Taiwan	17.31	10.53
Taiwan	17.75	10.36
Taiwan	18.33	9.82
Taiwan	20.6	16.49
Taiwan	17.82	10.25
Taiwan	18.9	11.65
Taiwan	25.69	22.1
Taiwan	24.73	22.85
Taiwan	17.42	8.67
Taiwan	17.9	9.48
Taiwan	23.43	20.25
Taiwan	21.26	13.61
Taiwan	20.75	13.64
Taiwan	20.55	13.52
Taiwan	20.18	12.87
Taiwan	16.27	8.68
Taiwan	18.67	10.5
Taiwan	20.19	13.2
Taiwan	18.96	12.31
Taiwan	18.86	12.8
Taiwan	18.19	10.67
Taiwan	17.67	9.95
Taiwan	19.59	11.99
Taiwan	21.5	15.66
Taiwan	18.56	10.07
Taiwan	21.62	15.21
Taiwan	26.42	22.97
Taiwan	18.38	11.2
Taiwan	18.93	11.33
Taiwan	26.28	22.22
Taiwan	23.43	20.1
Taiwan	18.68	10.52
Taiwan	28.31	23.15
Taiwan	23.04	16.51
Taiwan	26.77	24.33
Taiwan	27.8	26
Taiwan	16.11	9.14
Taiwan	19.24	12.33
Taiwan	17.37	9.85
Taiwan	17.59	9.59
Taiwan	17.85	10.73
Taiwan	23.27	19.39
Taiwan	24.21	20.28
Taiwan	24.99	22.32
Taiwan	24.58	22.9
Taiwan	19.51	13.07
Taiwan	20.85	14.63
Taiwan	23.29	19.95
Taiwan	23.45	18.6
Taiwan	23.06	15.41
Taiwan	26.15	21.98
Taiwan	18.48	11.84
Taiwan	24.21	17.67
Taiwan	25.6	23.66
Taiwan	23.58	20.16
Taiwan	18.05	9.97
Taiwan	22.78	18.68
Taiwan	18.96	11.63
Taiwan	18.15	10.16
Taiwan	19.07	11.35
Taiwan	23.22	19.49
Taiwan	19.81	13.77
Taiwan	23.17	18.8
Taiwan	24.39	20.02
Taiwan	21.76	16.76
Taiwan	21.75	15.22
Taiwan	25.5	21.39
Taiwan	15.74	7.1
Taiwan	21.29	14.16
Taiwan	21.56	17.62
Taiwan	18.52	10.95
Taiwan	24.07	19.49
Taiwan	20.8	13.66
Taiwan	20.53	13.81
Taiwan	21.1	13.96
Taiwan	20.87	15.5
Taiwan	23.12	21.35
Taiwan	20.58	13.73
Taiwan	24.84	18.9
Taiwan	21.6	12.24
Taiwan	20.6	13.46
Taiwan	23.82	18.17
Taiwan	18.28	10.01
Taiwan	20.95	14.08
Taiwan	20.31	12.6
Taiwan	19.55	10.75
Taiwan	25.49	23.58
Taiwan	23.6	18.08
Taiwan	23.89	18.89
Taiwan	20.86	14.15
Taiwan	18.91	11.52
Taiwan	22.19	15.19
Taiwan	21.6	13.52
Taiwan	20.38	12.6
Taiwan	19.74	13.21
Taiwan	19.57	12.62
Taiwan	18.06	10.25
Taiwan	26.79	23.01
Taiwan	23.1	17.53
Taiwan	26.69	24.15
Taiwan	18.32	10.13
Taiwan	22.44	15.29
Okinawa	15.09	5.24
Okinawa	24.45	17.3
Okinawa	22.75	13.95
Okinawa	14.6	5.95
Okinawa	24.15	17.35
Okinawa	13.85	5.25
Okinawa	15.5	6.4
Okinawa	22.3	13.05
Okinawa	23.85	15.15
Okinawa	23.25	15.5
Okinawa	23.05	14.55
Okinawa	23.25	14.8
Okinawa	23.05	16.1
Okinawa	23.01	16.08
Okinawa	24.39	17.08
Okinawa	23.76	14.81
Okinawa	21.52	12.09
Okinawa	23.63	16.84
Okinawa	21.44	12.06
Okinawa	22.81	16.08
Okinawa	22.53	15.99
Okinawa	17.4	7.81
Okinawa	19.8	10.07
Okinawa	19.3	9.7
Okinawa	19.5	11.63
Okinawa	21	12.95
Okinawa	19.4	10.79
Okinawa	20.8	13.61
Okinawa	20.7	14.22
Okinawa	19.6	10.6
Okinawa	18.6	10.05
Okinawa	20	12.04
Okinawa	21.6	13.56
Okinawa	20.8	13.1
Okinawa	17.9	8.6
Okinawa	16.6	7.2
Okinawa	16.9	7.4
Okinawa	23.4	16.6
Okinawa	22.3	16
Okinawa	22.5	14.1
Okinawa	21.6	13.6
Okinawa	24	18.7
Okinawa	24	19.9
Okinawa	19.4	10.2
Okinawa	18.2	8.5
Okinawa	20.1	10.2
Kanamorii	19	8.74
Kanamorii	20	9.53
Kanamorii	20.6	9.31
Politus	26.7	22
Politus	26.4	23.67
Politus	25	19.57
Pfeifferi	13.42	6.09
Pfeifferi	13.78	6.29
Pfeifferi	15.51	8.22
Pfeifferi	15.65	5.61
Pfeifferi	16.24	8.41
Pfeifferi	17.36	10.41
Pfeifferi	16.49	8.5
Pfeifferi	14.55	6.76
Pfeifferi	18.43	9.58
Pfeifferi	16.81	9.93
Pfeifferi	16.44	8.04
Pfeifferi	15.27	8.68
Pfeifferi	16.06	8.4
Pfeifferi	17.58	8.72
Davidis	19.48	10.29
Davidis	23.07	12.43
Davidis	23.15	11.11
Davidis	22.3	12.06
Davidis	19.66	11.09
Davidis	24.8	13.37
Davidis	23.05	12.13
Davidis	21.8	12.04
Davidis	20.97	11.02
Davidis	15.01	8.32
Davidis	19.25	10.96
